# A high-quality reference genome and tissue expression atlas for the European lobster (*Homarus gammarus*)

**DOI:** 10.1101/2025.09.29.677193

**Authors:** Josephine R Paris, Tom L Jenkins, Joan Ferrer Obiol, Manu K Gundappa, Tim Regan, Lahcen Campbell, Gareth L Maslen, Jorge Alvarez-Jarreta, Sarah Dyer, Aaron R Jeffries, Georgina Murray, Audrey Farbos, Lisa K Bickley, Bas Verbruggen, Kelly S Bateman, Carly L Daniels, Charlie D Ellis, Thomas J Ashton, Charles R Tyler, Grant D Stentiford, Ross Houston, Tim P Bean, Ronny van Aerle, Daniel J Macqueen, Jamie R Stevens, Eduarda M Santos

## Abstract

The European lobster (*Homarus gammarus*) and its sister species, the American lobster (*Homarus americanus*), are notable for their remarkable immunity and longevity, with lifespans reaching up to 80 years in the wild. A reference genome is available for the American lobster, but not yet for the European lobster, despite its ecological significance, and importance to fisheries and aquaculture. Here, we present a high-quality genome assembly and annotation for the European lobster. The assembly spans 1.76 Gb, with a scaffold N50 of 1.82 Mb and a BUSCO completeness of 97.6%. As observed in the American lobster, the total assembly span is substantially smaller than genome size estimates derived from flow cytometry, performed using independently sampled European lobsters (3.18 - 3.42 Gb). This discrepancy may reflect the highly repetitive nature of decapod genomes, with 51.8% of the *H. gammarus* assembly consisting of repetitive elements. Leveraging a comprehensive multi-tissue RNA-seq dataset, we annotated 23,223 protein-coding genes and characterised gene expression across ten tissues to generate a tissue-level gene expression atlas, available at www.LobsterGeneX.com. Using single-copy orthologs, we estimated a divergence time of 26 Mya (95% HPD 22 - 30 Mya) between *H. gammarus* and *H. americanus*, corresponding to the Oligocene-Miocene boundary. We also identified *Homarus*-specific gene duplications with roles in immunity and longevity, including telomere maintenance. The reported genomic resources can facilitate future research into lobster biology, support sustainable fisheries and aquaculture management practices, and enable investigations of the evolutionary mechanisms underlying basic biological processes, notably immunity and longevity in Homarid lobsters.

**Significance Statement:** The European lobster (*Homarus gammarus*) and the American lobster (*Homarus americanus*) are large benthic decapod crustaceans with significant seafood value, known for their remarkable longevity, with typical lifespans of 30-55 years in the wild and maximum lifespans of up to 80 years. Lobsters grow, reproduce and regenerate limbs throughout their life, and there are very few reports of tumours or age-related diseases. We generated and herein share a high-quality genome assembly and annotation for the European lobster alongside a tissue expression atlas, <u>LobsterGeneX</u>, which enables the visualisation of gene expression profiles across ten tissue types. Based on the genetic information generated, we also provide an estimated time for the divergence between *H. gammarus* and *H. americanus* (26 Mya) and identify duplication events for genes related to immunity and longevity. The European lobster reference genome will facilitate further research for investigations into local adaptation in lobster populations, genomic mixing in Homarid hybrids, and identification of genes of interest in aquaculture, ageing, regeneration, disease and cancer resistance.
