## Supplementary Tables for "A high-quality reference genome and tissue expression atlas for the European lobster (*Homarus gammarus*)"

### Sheet: Table S1
Table S1. Repeat content comparisons between the European lobster (Homarus gammarus) and the American lobster (Homarus americanus)
Homarus gammarus						Homarus americanus
Family/Type	Repeat count	bp covered	% Coverage (BP=1,761,786,531)			Family/Type	Repeat count	bp covered	% Coverage (BP=2,292,076,018)
DNA	339647	145792641	8.275			DNA	445926	173014797	7.548
LINE	383348	248848362	14.125			LINE	411233	280910846	12.256
LTR	67372	78954832	4.482			LTR	85907	88349182	3.855
Low_complexity	149409	16606742	0.943			Low_complexity	162364	20976869	0.915
SINE	43633	7052076	0.4			SINE	41086	7685884	0.335
Satellite	360	380372	0.022			Satellite	304	335054	0.015
Simple_repeat	1612009	140819847	7.993			Simple_repeat	1786880	171014504	7.461
Unknown	1304751	274264256	15.567			Unknown	1686038	417539616	18.217
	3900529	912719128	51.81			total	4619738	1159826752	50.6
Species	Repeat_Family	Repeat copy count	BP covered	Coverage on genome (%)		Species	Repeat_Family	Repeat copy count	BP covered	Coverage on genome (%)
DNA:						DNA:
H.gammarus	Academ-1	5742	2586438	0.147		H.americanus	Academ-1	23943	14065720	0.614
H.gammarus	CMC-Chapaev-3	5386	5596228	0.318		H.americanus	CMC-Chapaev-3	3479	2915373	0.127
H.gammarus	CMC-EnSpm	13683	3360156	0.191		H.americanus	CMC-EnSpm	81170	22105295	0.964
H.gammarus	Dada	317	55979	0.003		H.americanus	Crypton-V	2369	443541	0.019
H.gammarus	DNA	1121	650427	0.037		H.americanus	Dada	821	123235	0.005
H.gammarus	Ginger-1	361	74314	0.004		H.americanus	DNA	5654	1504312	0.066
H.gammarus	hAT	4003	730729	0.041		H.americanus	Ginger-2	2519	524904	0.023
H.gammarus	hAT-Ac	3922	1237575	0.07		H.americanus	hAT	3307	1146786	0.05
H.gammarus	hAT-Blackjack	1809	962466	0.055		H.americanus	hAT-Ac	11868	6003465	0.262
H.gammarus	hAT-Charlie	18275	6291494	0.357		H.americanus	hAT-Blackjack	2255	1343634	0.059
H.gammarus	hAT-hAT19	363	212527	0.012		H.americanus	hAT-Charlie	20531	5962671	0.26
H.gammarus	hAT-hAT5	875	246657	0.014		H.americanus	hAT-hAT19	590	310912	0.014
H.gammarus	hAT-hATm	14317	29913277	1.698		H.americanus	hAT-hAT5	445	73386	0.003
H.gammarus	hAT-Pegasus	311	256124	0.015		H.americanus	hAT-hATm	10412	16161393	0.705
H.gammarus	hAT-Tag1	365	367114	0.021		H.americanus	hAT-Tag1	385	450636	0.02
H.gammarus	hAT-Tip100	24951	6265740	0.356		H.americanus	hAT-Tip100	19498	5314281	0.232
H.gammarus	Merlin	1975	334552	0.019		H.americanus	Maverick	1632	486205	0.021
H.gammarus	MULE-MuDR	1464	294984	0.017		H.americanus	MULE-MuDR	3503	1051820	0.046
H.gammarus	P	2262	753805	0.043		H.americanus	P	2425	1108286	0.048
H.gammarus	PIF-Harbinger	5690	1983810	0.113		H.americanus	PIF-Harbinger	4037	1691426	0.074
H.gammarus	PIF-ISL2EU	134	22261	0.001		H.americanus	PIF-ISL2EU	746	121970	0.005
H.gammarus	PiggyBac	354	213385	0.012		H.americanus	PiggyBac	293	109060	0.005
H.gammarus	RC	44345	9602964	0.545		H.americanus	RC	55400	14748394	0.643
H.gammarus	Sola-1	123	34416	0.002		H.americanus	Sola-3	303	807320	0.035
H.gammarus	TcMar-Mariner	1530	506763	0.029		H.americanus	TcMar-ISRm11	3048	1027032	0.045
H.gammarus	TcMar-Tc1	10115	3789173	0.215		H.americanus	TcMar-Mariner	816	362330	0.016
H.gammarus	TcMar-Tc2	8947	3065851	0.174		H.americanus	TcMar-Stowaway	3128	837284	0.037
H.gammarus	TcMar-Tigger	158441	64962497	3.687		H.americanus	TcMar-Tc1	22783	7078499	0.309
H.gammarus	Zisupton	8466	1420935	0.081		H.americanus	TcMar-Tc2	11746	3607878	0.157
##############						H.americanus	TcMar-Tc4	705	167066	0.007
						H.americanus	TcMar-Tigger	144380	60501199	2.64
						H.americanus	Zisupton	1735	859484	0.037
						##############
LINE:						LINE:
H.gammarus	CR1	125638	96331923	5.468		H.americanus	CR1	145370	104975470	4.58
H.gammarus	CR1-Zenon	14635	9048900	0.514		H.americanus	CR1-Zenon	21255	9408388	0.41
H.gammarus	CRE	16855	13481297	0.765		H.americanus	CRE	17957	16569967	0.723
H.gammarus	I	63928	49679534	2.82		H.americanus	I	45875	40622689	1.772
H.gammarus	I-Jockey	10426	8079391	0.459		H.americanus	I-Jockey	29076	32783138	1.43
H.gammarus	L1-Tx1	250	345520	0.02		H.americanus	L1	153	28757	0.001
H.gammarus	L2	20228	8778586	0.498		H.americanus	L1-Tx1	187	115408	0.005
H.gammarus	LINE	1672	887881	0.05		H.americanus	L2	11930	6642687	0.29
H.gammarus	Penelope	44045	17366510	0.986		H.americanus	LINE	3543	3720790	0.162
H.gammarus	Rex-Babar	15578	8424187	0.478		H.americanus	Penelope	39884	13920676	0.607
H.gammarus	RTE-BovB	68344	34969154	1.985		H.americanus	Proto2	979	2270684	0.099
H.gammarus	RTE-X	233	70755	0.004		H.americanus	R1	454	141053	0.006
H.gammarus	Tad1	1516	1384724	0.079		H.americanus	R2-NeSL	506	561274	0.024
						H.americanus	Rex-Babar	8962	4566652	0.199
						H.americanus	RTE-BovB	77677	40966562	1.787
						H.americanus	RTE-X	5864	2929394	0.128
						H.americanus	Tad1	1561	687257	0.03
						##############
LTR:						LTR:
H.gammarus	DIRS	1401	1214092	0.069		H.americanus	DIRS	1879	2503179	0.109
H.gammarus	Caulimovirus	616	119025	0.007		H.americanus	Copia	2331	1711394	0.075
H.gammarus	Copia	2016	882374	0.05		H.americanus	ERV1	715	109334	0.005
H.gammarus	ERVK	561	103524	0.006		H.americanus	ERVK	3618	2613766	0.114
H.gammarus	Gypsy	57283	71975284	4.085		H.americanus	Gypsy	74155	79702022	3.477
H.gammarus	Pao	5348	4496522	0.255		H.americanus	Pao	3209	1709487	0.075
##############						##############
SINE:						SINE:
H.gammarus	ID	2387	303774	0.017		H.americanus	Alu	108	214069	0.009
H.gammarus	tRNA-L2	5371	1539858	0.087		H.americanus	tRNA-L2	7006	1988658	0.087
H.gammarus	tRNA-Deu-L2	2919	520021	0.03		H.americanus	tRNA-Deu-L2	490	67781	0.003
H.gammarus	tRNA-V	7473	1054179	0.06		H.americanus	tRNA-V	7497	1033915	0.045
H.gammarus	tRNA-RTE	183	9828	0.001		H.americanus	tRNA	25606	4189526	0.183
H.gammarus	tRNA	22327	3366572	0.191		H.americanus	U	379	191935	0.008
H.gammarus	tRNA-Core	2973	257844	0.015		##############
##############
DNA type repeats had the most bp coverage on Contig/Scaffold =>						DNA type repeats had the most bp coverage on Contig/Scaffold =>
	scaffold_7607_np1 - TcMar-Tigger: (1033 copies & spanned 541,169 bp)						NW_024713129 - TcMar-Tigger: (4340 copies & spanned 1,917,564 bp)
LINE type repeats had the most bp coverage on Contig/Scaffold =>						LINE type repeats had the most bp coverage on Contig/Scaffold =>
	scaffold_13337_np1 - CR1: (1113 copies & spanned 697,972 bp)						NW_024713129 - CR1: (3967 copies & spanned 3,599,537 bp)
LTR type repeats had the most bp coverage on Contig/Scaffold =>						LTR type repeats had the most bp coverage on Contig/Scaffold =>
	contig_2993_np1 - Gypsy: (240 copies & spanned 373,022 bp)						NW_024713129 - Gypsy: (2102 copies & spanned 1,925,571 bp)
SINE type repeats had the most bp coverage on Contig/Scaffold =>						SINE type repeats had the most bp coverage on Contig/Scaffold =>
	scaffold_13337_np1 - tRNA: (345 copies & spanned 52,054 bp)						NW_024713129 - tRNA: (526 copies & spanned 89,033 bp)

### Sheet: Table S2
Table S2. Posterior divergence time estimates between Homarus gammarus and H. americanus under different clock models and prior distributions for calibration points.
Prior distribution for calibration points	Clock model	Mean posterior divergence time (Mya)	95% HPD posterior divergence time (Mya)
uniform	strict	26.99	(23.80-30.55)
normal	strict	26.24	(22.06-30.28)
normal	relaxed	25.54	(15.24-36.15)

### Sheet: Table S3
Table S3. Characterisation of the simple duplications unique to the Homarus branch, i.e., duplicated exactly once in the European lobster (Homarus gammarus) and the American lobster (Homarus americanus) but are single genes in all other decapod species.
			H. gammarus transcript ID		H. gammarus gene ID		H. americanus transcript ID
Orthogroup	Pfam ID	Pfam Domain Description	Copy 1	Copy 2	Copy 1	Copy 2	Copy 1	Copy 2
OG0003968	PF00059	Lectin C-type domain	ENSHGAT000074338	ENSHGAT000076912	ENSHGAG00000004372	ENSHGAG00000004255	ENSHAMT000058118	ENSHAMT000062446
OG0004100	PF04670	Gtr1/RagA G protein conserved region	ENSHGAT000039528	ENSHGAT000041913	ENSHGAG00000025404	ENSHGAG00000001958	ENSHAMT000011143	ENSHAMT000011143
OG0004328	PF06581	Mad1 and Cdc20-bound-Mad2 binding	ENSHGAT000017086	ENSHGAT000050345	ENSHGAG00000026539	ENSHGAG00000046385	ENSHAMT000020366	ENSHAMT000046579
OG0004405	PF06087 & PF10283	Tyrosyl-DNA phosphodiesterase, PBZ Domain	ENSHGAT000013330	ENSHGAT000081784	ENSHGAG00000023816	ENSHGAG00000017307	ENSHAMT000017794	ENSHAMT000048370
OG0004546	PF00317 & PF02867 & TIGR02506 & PF03477	Ribonucleotide reductase, all-alpha domain & Ribonucleotide reductase, barrel domain & NrdE_NrdA: ribonucleoside-diphosphate reductase, alpha subunit & ATP cone domain	ENSHGAT000029988	ENSHGAT000056539	ENSHGAG00000021699	ENSHGAG00000043933	ENSHAMT000013263	ENSHAMT000020774
OG0006635	PF10373 & PF10374	Est1 DNA/RNA binding domain & Telomerase activating protein Est1	ENSHGAT000016686	ENSHGAT000059482	ENSHGAG00000007829	ENSHGAG00000046227	ENSHAMT000010997	ENSHAMT000027912
OG0007939	PF02434	Fringe-like	ENSHGAT000017349	ENSHGAT000022238	ENSHGAG00000011305	ENSHGAG00000017695	ENSHAMT000074048	ENSHAMT000077421
OG0008904	PF00001 & PF10324	7 transmembrane receptor (rhodopsin family) & Serpentine type 7TM GPCR chemoreceptor	ENSHGAT000015848	ENSHGAT000019819	ENSHGAG00000011125	ENSHGAG00000002709	ENSHAMT000042874	ENSHAMT000074925

### Sheet: Table S4
Table S4. Characterisation of the gene expansions in Homarus. Information includes the Orthogroup ID, Pfam domain, Pfam domain description, the number of copies in the two Homarus species: the European lobster (Homarus gammarus) and the American lobster (Homarus americanus), the fold-change compared to the 9 other decapod species and the asspcoated FDR corrected p-value, and the fraction of taxa …
Orthogroup	Pfam ID	Pfam Domain Description	Copies in Homarus	fold-change	p-value	TAXA_with_domain_fraction	TAXA_with_domain
OG0001239	PF00001	7 transmembrane receptor (rhodopsin family)	H_amer_protein:4/4, H_gama_protein:4/4	2.15	0.0096535	0.818	C_dest, D_magn, H_azte, P_chin, P_clar, P_japo, P_mono, P_trit, P_vann
OG0002662	PF00001	7 transmembrane receptor (rhodopsin family)	H_amer_protein:5/5, H_gama_protein:3/3	4	0.00283007	0.8	C_dest, H_azte, P_chin, P_clar, P_japo, P_mono, P_trit, P_vann
OG0000728	PF00041	Fibronectin type III domain	H_amer_protein:7/7, H_gama_protein:6/6	3.03	0.0274032	0.778	C_dest, H_azte, P_chin, P_clar, P_japo, P_mono, P_vann
OG0002281	PF00053	Laminin EGF domain	H_amer_protein:3/3, H_gama_protein:3/3	2.62	0.0096535	0.833	C_dest, D_magn, D_mela, H_azte, P_chin, P_clar, P_japo, P_mono, P_trit, P_vann
OG0000188	PF00057	Low-density lipoprotein receptor domain class A	H_amer_protein:12/12, H_gama_protein:14/14	2.17	0.0175696	0.8	C_dest, H_azte, P_chin, P_clar, P_japo, P_mono, P_trit, P_vann
OG0000188	PF00059	Lectin C-type domain	H_amer_protein:12/12, H_gama_protein:14/14	2.17	0.0175696	0.7	C_dest, H_azte, P_chin, P_clar, P_japo, P_mono, P_trit
OG0000033	PF00060	Ligand-gated ion channel	H_amer_protein:45/45, H_gama_protein:47/47	3.88	0.0186336	0.778	C_dest, P_chin, P_clar, P_japo, P_mono, P_trit, P_vann
OG0000035	PF00060	Ligand-gated ion channel	H_amer_protein:31/31, H_gama_protein:34/34	2.09	0.0186336	0.778	C_dest, P_chin, P_clar, P_japo, P_mono, P_trit, P_vann
OG0000066	PF00060	Ligand-gated ion channel	H_amer_protein:27/27, H_gama_protein:25/25	2.49	0.0186336	0.8	C_dest, H_azte, P_chin, P_clar, P_japo, P_mono, P_trit, P_vann
OG0000096	PF00060	Ligand-gated ion channel	H_amer_protein:31/31, H_gama_protein:26/26	3.84	0.0186336	0.778	C_dest, P_chin, P_clar, P_japo, P_mono, P_trit, P_vann
OG0000218	PF00060	Ligand-gated ion channel	H_amer_protein:21/21, H_gama_protein:21/21	7.74	0.0165313	0.7	C_dest, H_azte, P_chin, P_clar, P_mono, P_trit, P_vann
OG0000224	PF00060	Ligand-gated ion channel	H_amer_protein:14/14, H_gama_protein:13/13	2.7	0.0222455	0.75	C_dest, P_chin, P_clar, P_japo, P_mono, P_trit
OG0002582	PF00076	RNA recognition motif. (a.k.a. RRM, RBD, or RNP domain)	H_amer_protein:3/3, H_gama_protein:3/3	2.33	0.0126538	0.818	C_dest, D_mela, H_azte, P_chin, P_clar, P_japo, P_mono, P_trit, P_vann
OG0000907	PF00078	Reverse transcriptase (RNA-dependent DNA polymerase)	H_amer_protein:7/7, H_gama_protein:6/6	3.25	0.0186936	0.667	C_dest, P_chin, P_japo, P_mono, P_trit, P_vann
OG0000227	PF00083	Sugar (and other) transporter	H_amer_protein:11/11, H_gama_protein:8/8	2.22	0.0160222	0.833	C_dest, D_magn, D_mela, H_azte, P_chin, P_clar, P_japo, P_mono, P_trit, P_vann
OG0000383	PF00083	Sugar (and other) transporter	H_amer_protein:9/9, H_gama_protein:8/8	2.05	0.0160222	0.8	C_dest, H_azte, P_chin, P_clar, P_japo, P_mono, P_trit, P_vann
OG0001061	PF00083	Sugar (and other) transporter	H_amer_protein:6/6, H_gama_protein:6/6	3	0.0147791	0.778	C_dest, P_chin, P_clar, P_japo, P_mono, P_trit, P_vann
OG0001403	PF00089	Trypsin	H_amer_protein:6/6, H_gama_protein:5/5	3.5	0.0135802	0.778	C_dest, P_chin, P_clar, P_japo, P_mono, P_trit, P_vann
OG0000159	PF00094	von Willebrand factor type D domain	H_amer_protein:17/17, H_gama_protein:17/17	2.64	0.0167884	0.7	C_dest, H_azte, P_chin, P_clar, P_mono, P_trit, P_vann
OG0000698	PF00094	von Willebrand factor type D domain	H_amer_protein:4/4, H_gama_protein:7/7	2.26	0.0160222	0.7	C_dest, H_azte, P_chin, P_clar, P_japo, P_mono, P_vann
OG0002984	PF00096	Zinc finger, C2H2 type	H_amer_protein:3/3, H_gama_protein:3/3	2.33	0.0220975	0.8	C_dest, H_azte, P_chin, P_clar, P_japo, P_mono, P_trit, P_vann
OG0002582	PF00098	Zinc knuckle	H_amer_protein:3/3, H_gama_protein:3/3	2.33	0.0126538	0.818	C_dest, D_mela, H_azte, P_chin, P_clar, P_japo, P_mono, P_trit, P_vann
OG0000728	PF00102	Protein-tyrosine phosphatase	H_amer_protein:7/7, H_gama_protein:6/6	3.03	0.0274032	0.778	C_dest, H_azte, P_chin, P_clar, P_japo, P_mono, P_vann
OG0005410	PF00160	Cyclophilin type peptidyl-prolyl cis-trans isomerase/CLD	H_amer_protein:4/4, H_gama_protein:3/3	4.08	0.0102357	0.625	C_dest, P_chin, P_clar, P_japo, P_mono
OG0000188	PF00354	Pentaxin family	H_amer_protein:12/12, H_gama_protein:14/14	2.17	0.0175696	0.7	C_dest, P_chin, P_clar, P_japo, P_mono, P_trit, P_vann
OG0004977	PF00379	Insect cuticle protein	H_amer_protein:3/3, H_gama_protein:3/3	3	0.00244136	0.778	C_dest, P_chin, P_clar, P_japo, P_mono, P_trit, P_vann
OG0000472	PF00431	CUB domain	H_amer_protein:10/10, H_gama_protein:11/11	3.87	0.0275319	0.75	H_azte, P_chin, P_japo, P_mono, P_trit, P_vann
OG0002281	PF00431	CUB domain	H_amer_protein:3/3, H_gama_protein:3/3	2.62	0.0096535	0.833	C_dest, D_magn, D_mela, H_azte, P_chin, P_clar, P_japo, P_mono, P_trit, P_vann
OG0000466	PF00501	AMP-binding enzyme	H_amer_protein:9/9, H_gama_protein:7/7	2.24	0.0384843	0.8	C_dest, D_magn, P_chin, P_clar, P_japo, P_mono, P_trit, P_vann
OG0005410	PF00643	B-box zinc finger	H_amer_protein:4/4, H_gama_protein:3/3	4.08	0.0102357	0.625	C_dest, P_chin, P_clar, P_japo, P_mono
OG0000548	PF00685	Sulfotransferase domain	H_amer_protein:9/9, H_gama_protein:8/8	3.13	0.0104712	0.8	C_dest, H_azte, P_chin, P_clar, P_japo, P_mono, P_trit, P_vann
OG0001325	PF00685	Sulfotransferase domain	H_amer_protein:6/6, H_gama_protein:6/6	3.82	0.0190763	0.625	C_dest, P_chin, P_japo, P_mono, P_vann
OG0000102	PF00704	Glycosyl hydrolases family 18	H_amer_protein:18/18, H_gama_protein:18/18	2.52	0.0173076	0.833	C_dest, D_magn, D_mela, H_azte, P_chin, P_clar, P_japo, P_mono, P_trit, P_vann
OG0000132	PF00759	Glycosyl hydrolase family 9	H_amer_protein:18/18, H_gama_protein:19/19	3.32	0.0162759	0.818	C_dest, D_magn, H_azte, P_chin, P_clar, P_japo, P_mono, P_trit, P_vann
OG0000698	PF01347	Lipoprotein amino terminal region	H_amer_protein:4/4, H_gama_protein:7/7	2.26	0.0160222	0.8	C_dest, H_azte, P_chin, P_clar, P_japo, P_mono, P_trit, P_vann
OG0002281	PF01437	Plexin repeat	H_amer_protein:3/3, H_gama_protein:3/3	2.62	0.0096535	0.583	C_dest, D_mela, P_chin, P_japo, P_mono, P_trit, P_vann
OG0001403	PF01549	ShK domain-like	H_amer_protein:6/6, H_gama_protein:5/5	3.5	0.0135802	0.778	C_dest, P_chin, P_clar, P_japo, P_mono, P_trit, P_vann
OG0000102	PF01607	Chitin binding Peritrophin-A domain	H_amer_protein:18/18, H_gama_protein:18/18	2.52	0.0173076	0.833	C_dest, D_magn, D_mela, H_azte, P_chin, P_clar, P_japo, P_mono, P_trit, P_vann
OG0001084	PF02145	Rap/ran-GAP	H_amer_protein:6/6, H_gama_protein:4/4	2.92	0.0135802	0.75	C_dest, D_magn, D_mela, H_azte, P_chin, P_clar, P_japo, P_mono, P_trit
OG0000278	PF02170	PAZ domain	H_amer_protein:7/7, H_gama_protein:12/12	2.29	0.0290087	0.833	C_dest, D_magn, D_mela, H_azte, P_chin, P_clar, P_japo, P_mono, P_trit, P_vann
OG0000278	PF02171	Piwi domain	H_amer_protein:7/7, H_gama_protein:12/12	2.29	0.0290087	0.833	C_dest, D_magn, D_mela, H_azte, P_chin, P_clar, P_japo, P_mono, P_trit, P_vann
OG0000297	PF02709	N-terminal domain of galactosyltransferase	H_amer_protein:8/8, H_gama_protein:6/6	2.45	0.020931	0.833	C_dest, D_magn, D_mela, H_azte, P_chin, P_clar, P_japo, P_mono, P_trit, P_vann
OG0000188	PF02931	Neurotransmitter-gated ion-channel ligand binding domain	H_amer_protein:12/12, H_gama_protein:14/14	2.17	0.0175696	0.8	C_dest, H_azte, P_chin, P_clar, P_japo, P_mono, P_trit, P_vann
OG0000188	PF02932	Neurotransmitter-gated ion-channel transmembrane region	H_amer_protein:12/12, H_gama_protein:14/14	2.17	0.0175696	0.5	P_clar, P_japo, P_mono, P_trit, P_vann
OG0003111	PF03071	GNT-I family	H_amer_protein:3/3, H_gama_protein:3/3	3	0.00244136	0.818	C_dest, D_magn, H_azte, P_chin, P_clar, P_japo, P_mono, P_trit, P_vann
OG0000987	PF03098	Animal haem peroxidase	H_amer_protein:5/5, H_gama_protein:6/6	3.21	0.0160222	0.833	C_dest, D_magn, D_mela, H_azte, P_chin, P_clar, P_japo, P_mono, P_trit, P_vann
OG0002122	PF03167	Uracil DNA glycosylase superfamily	H_amer_protein:5/5, H_gama_protein:3/3	3.5	0.018314	0.7	D_magn, H_azte, P_chin, P_clar, P_japo, P_mono, P_vann
OG0000026	PF03184	DDE superfamily endonuclease	H_amer_protein:54/54, H_gama_protein:43/43	3.9	0.0186336	0.8	C_dest, D_magn, P_chin, P_clar, P_japo, P_mono, P_trit, P_vann
OG0001084	PF03542	Tuberin	H_amer_protein:6/6, H_gama_protein:4/4	2.92	0.0135802	0.833	C_dest, D_magn, D_mela, H_azte, P_chin, P_clar, P_japo, P_mono, P_trit, P_vann
OG0002077	PF04389	Peptidase family M28	H_amer_protein:3/3, H_gama_protein:3/3	2.1	0.028057	0.727	C_dest, D_magn, H_azte, P_chin, P_clar, P_japo, P_trit, P_vann
OG0002679	PF05577	Serine carboxypeptidase S28	H_amer_protein:4/4, H_gama_protein:3/3	3.5	0.0102357	0.8	C_dest, D_magn, D_mela, P_chin, P_clar, P_japo, P_mono, P_vann
OG0000784	PF05960	Bacterial protein of unknown function (DUF885)	H_amer_protein:5/5, H_gama_protein:4/4	2.25	0.0165313	0.8	C_dest, H_azte, P_chin, P_clar, P_japo, P_mono, P_trit, P_vann
OG0002462	PF07065	D123	H_amer_protein:4/4, H_gama_protein:3/3	3.06	0.0104712	0.818	C_dest, D_magn, H_azte, P_chin, P_clar, P_japo, P_mono, P_trit, P_vann
OG0002165	PF07528	DZF domain	H_amer_protein:3/3, H_gama_protein:4/4	3.06	0.0204622	0.818	C_dest, D_magn, D_mela, H_azte, P_chin, P_clar, P_japo, P_trit, P_vann
OG0002281	PF07645	Calcium-binding EGF domain	H_amer_protein:3/3, H_gama_protein:3/3	2.62	0.0096535	0.667	D_magn, D_mela, H_azte, P_chin, P_japo, P_mono, P_trit, P_vann
OG0003091	PF07679	Immunoglobulin I-set domain	H_amer_protein:3/3, H_gama_protein:4/4	3.5	0.00283007	0.5	P_chin, P_japo, P_mono, P_trit, P_vann
OG0000783	PF08205	CD80-like C2-set immunoglobulin domain	H_amer_protein:6/6, H_gama_protein:7/7	2.84	0.0152712	0.6	C_dest, H_azte, P_chin, P_clar, P_trit, P_vann
OG0000338	PF08445	FR47-like protein	H_amer_protein:6/6, H_gama_protein:12/12	2.33	0.0449281	0.8	C_dest, D_magn, H_azte, P_chin, P_japo, P_mono, P_trit, P_vann
OG0000278	PF08699	Argonaute linker 1 domain	H_amer_protein:7/7, H_gama_protein:12/12	2.29	0.0290087	0.833	C_dest, D_magn, D_mela, H_azte, P_chin, P_clar, P_japo, P_mono, P_trit, P_vann
OG0001260	PF08914	Rap1 Myb domain	H_amer_protein:8/8, H_gama_protein:7/7	5.83	0.0135802	0.778	C_dest, P_chin, P_clar, P_japo, P_mono, P_trit, P_vann
OG0001263	PF09415	CENP-S associating Centromere protein X	H_amer_protein:3/3, H_gama_protein:12/12	7.5	0.00283007	0.727	C_dest, D_magn, H_azte, P_chin, P_clar, P_japo, P_trit, P_vann
OG0000224	PF10613	Ligated ion channel L-glutamate- and glycine-binding site	H_amer_protein:14/14, H_gama_protein:13/13	2.7	0.0222455	0.75	C_dest, P_chin, P_clar, P_japo, P_mono, P_trit
OG0001145	PF11571	Mediator complex subunit 27	H_amer_protein:8/8, H_gama_protein:7/7	7.5	0.00283007	0.833	C_dest, D_magn, D_mela, H_azte, P_chin, P_clar, P_japo, P_mono, P_trit, P_vann
OG0002235	PF11630	Anti-lipopolysaccharide factor/Scygonadin	H_amer_protein:4/4, H_gama_protein:4/4	2.8	0.0128826	0.778	C_dest, P_chin, P_clar, P_japo, P_mono, P_trit, P_vann
OG0001084	PF11864	Domain of unknown function (DUF3384)	H_amer_protein:6/6, H_gama_protein:4/4	2.92	0.0135802	0.833	C_dest, D_magn, D_mela, H_azte, P_chin, P_clar, P_japo, P_mono, P_trit, P_vann
OG0002165	PF12874	Zinc-finger of C2H2 type	H_amer_protein:3/3, H_gama_protein:4/4	3.06	0.0204622	0.818	C_dest, D_magn, D_mela, H_azte, P_chin, P_clar, P_japo, P_trit, P_vann
OG0000466	PF13193	AMP-binding enzyme C-terminal domain	H_amer_protein:9/9, H_gama_protein:7/7	2.24	0.0384843	0.8	C_dest, D_magn, P_chin, P_clar, P_japo, P_mono, P_trit, P_vann
OG0002281	PF13415	Galactose oxidase, central domain	H_amer_protein:3/3, H_gama_protein:3/3	2.62	0.0096535	0.75	C_dest, D_mela, H_azte, P_chin, P_clar, P_japo, P_mono, P_trit, P_vann
OG0002281	PF13418	Galactose oxidase, central domain	H_amer_protein:3/3, H_gama_protein:3/3	2.62	0.0096535	0.833	C_dest, D_magn, D_mela, H_azte, P_chin, P_clar, P_japo, P_mono, P_trit, P_vann
OG0000297	PF13733	N-terminal region of glycosyl transferase group 7	H_amer_protein:8/8, H_gama_protein:6/6	2.45	0.020931	0.833	C_dest, D_magn, D_mela, H_azte, P_chin, P_clar, P_japo, P_mono, P_trit, P_vann
OG0001487	PF13843	Transposase IS4	H_amer_protein:7/7, H_gama_protein:5/5	4.67	0.0268831	0.75	D_mela, P_chin, P_clar, P_japo, P_mono, P_trit
OG0003091	PF13895	Immunoglobulin domain	H_amer_protein:3/3, H_gama_protein:4/4	3.5	0.00283007	0.5	C_dest, P_chin, P_japo, P_mono, P_vann
OG0002984	PF13912	C2H2-type zinc finger	H_amer_protein:3/3, H_gama_protein:3/3	2.33	0.0220975	0.6	P_chin, P_clar, P_japo, P_mono, P_trit, P_vann
OG0000783	PF13927	Immunoglobulin domain	H_amer_protein:6/6, H_gama_protein:7/7	2.84	0.0152712	0.8	C_dest, H_azte, P_chin, P_clar, P_japo, P_mono, P_trit, P_vann
OG0001193	PF15065	Lysosomal transcription factor, NCU-G1	H_amer_protein:6/6, H_gama_protein:8/8	7	0.00283007	0.818	C_dest, D_magn, H_azte, P_chin, P_clar, P_japo, P_mono, P_trit, P_vann
OG0003111	PF15711	Interleukin-like EMT inducer	H_amer_protein:3/3, H_gama_protein:3/3	3	0.00244136	0.727	C_dest, D_magn, H_azte, P_chin, P_japo, P_mono, P_trit, P_vann
OG0000278	PF16486	N-terminal domain of argonaute	H_amer_protein:7/7, H_gama_protein:12/12	2.29	0.0290087	0.833	C_dest, D_magn, D_mela, H_azte, P_chin, P_clar, P_japo, P_mono, P_trit, P_vann
OG0000278	PF16487	Mid domain of argonaute	H_amer_protein:7/7, H_gama_protein:12/12	2.29	0.0290087	0.833	C_dest, D_magn, D_mela, H_azte, P_chin, P_clar, P_japo, P_mono, P_trit, P_vann
OG0000278	PF16488	Argonaute linker 2 domain	H_amer_protein:7/7, H_gama_protein:12/12	2.29	0.0290087	0.833	C_dest, D_magn, D_mela, H_azte, P_chin, P_clar, P_japo, P_mono, P_trit, P_vann
OG0001260	PF16589	BRCT domain, a BRCA1 C-terminus domain	H_amer_protein:8/8, H_gama_protein:7/7	5.83	0.0135802	0.667	C_dest, P_chin, P_clar, P_mono, P_trit, P_vann
